# MOSTPLAS: A Self-correction Multi-label Learning Model for Plasmid Host Range Prediction

**DOI:** 10.1101/2024.07.31.606102

**Authors:** Wei Zou, Yongxin Ji, Jiaojiao Guan, Yanni Sun

## Abstract

Plasmids play an essential role in horizontal gene transfer among diverse microorganisms, aiding their host bacteria in acquiring beneficial traits like antibiotic and metal resistance. Identifying the host bacteria where a plasmid can transfer, replicate or persist provides insights into how plasmids promote bacterial evolution. Plasmid host range prediction tools can be categorized as alignment-based and learning-based. Alignment-based tools have high precision but fail to align many newly sequenced plasmids with characterized ones in reference databases. In contrast, learning-based tools help predict the host range of these newly discovered plasmids. Although previous researches have demonstrated the existence of broad-host-range (BHR) plasmids, there is no database providing their detailed and complete host labels. Without adequate well-annotated training samples, learning-based tools fail to extract discriminative feature representations and obtain limited performance. To address this problem, we propose a self-correction multi-label learning model called MOSTPLAS. We design a pseudo label learning algorithm and a self-correction asymmetric loss to facilitate the training of multi-label learning model with samples containing some unknown missing positive labels. Experimental results on multi-host plasmids generated from the NCBI RefSeq database, metagenomic data, and real-world plasmid sequences with experimentally determined host range demonstrate the superiority of MOSTPLAS.
