## Supplementary_2_mob_suit_sorted for "MOSTPLAS: A Self-correction Multi-label Learning Model for Plasmid Host Range Prediction"

NCBI_Accession	HostRangeClass	HostRangeClaim	HostRangeRankClaim
NC_002483	NarrowHostRange	Enterobacteriaceae	family
NC_004998	NarrowHostRange	Enterobacteriaceae	family
NC_005327	NarrowHostRange	Enterobacteriaceae	family
NC_010558	NarrowHostRange	Enterobacteriaceae	family
NC_011812	NarrowHostRange	Enterobacteriaceae	family
NC_008460	NarrowHostRange	Enterobacteriaceae	family
NC_010488	NarrowHostRange	Enterobacteriaceae	family
NC_002134	NarrowHostRange	Enterobacteriaceae	family
NC_009838	WideHostRange	Enterobacterales	order
NC_012555	WideHostRange	Enterobacterales	order
NC_003384	WideHostRange	Enterobacterales	order
NC_010870	WideHostRange	Enterobacterales	order
NC_009981	WideHostRange	Enterobacterales	order
NC_002305	WideHostRange	Enterobacterales	order
NC_005211	WideHostRange	Enterobacterales	order
NC_002122	WideHostRange	Enterobacterales	order
NC_011077	WideHostRange	Enterobacterales	order
NC_007365	WideHostRange	Enterobacterales	order
NC_012487	WideHostRange	Enterobacterales	order
NC_011419	WideHostRange	Enterobacterales	order
NC_011081	WideHostRange	Enterobacterales	order
NC_005014.1	WideHostRange	Enterobacterales	order
NC_011385	BroadHostRange	Enterobacterales	order
NC_011383	BroadHostRange	Enterobacterales	order
NC_011617	BroadHostRange	Enterobacterales	order
NC_009132	BroadHostRange	Enterobacterales	order
NC_009980	BroadHostRange	Enterobacterales	order
NC_007682	BroadHostRange	Enterobacterales	order
NC_003292	BroadHostRange	Enterobacterales	order
KC170280.1	BroadHostRange	Gammaproteobacteria	class
KC170280.1	BroadHostRange	Betaproteobacteria	class
KC170280.1	BroadHostRange	Alphaproteobacteria	class
NC_007353	BroadHostRange	Pseudomonadota	phylum
NC_006830	BroadHostRange	Pseudomonadota	phylum
NC_004956	BroadHostRange	Pseudomonadota	phylum
NC_008385	BroadHostRange	Pseudomonadota	phylum
NC_008766	BroadHostRange	Pseudomonadota	phylum
NC_004840	BroadHostRange	Pseudomonadota	phylum
NC_006388.1	BroadHostRange	Pseudomonadota	phylum
NC_003430	BroadHostRange	Pseudomonadota	phylum
NC_007502	BroadHostRange	Pseudomonadota	phylum
NC_008459	BroadHostRange	Pseudomonadota	phylum
NC_008357	BroadHostRange	Pseudomonadota	phylum
NC_010935	BroadHostRange	Pseudomonadota	phylum
NC_005793	BroadHostRange	Pseudomonadota	phylum
DQ065837	BroadHostRange	Pseudomonadota	phylum
NC_005912	BroadHostRange	Pseudomonadota	phylum
NC_008272	BroadHostRange	Pseudomonadota	phylum
NC_008055	BroadHostRange	Pseudomonadota	phylum
NC_006352	BroadHostRange	Pseudomonadota	phylum
NC_007680	BroadHostRange	Pseudomonadota	phylum
NC_005088	BroadHostRange	Pseudomonadota	phylum
NC_001735	BroadHostRange	Pseudomonadota	phylum
NC_025029	BroadHostRange	Gammaproteobacteria	class
NC_025029	BroadHostRange	Betaproteobacteria	class
AY950444	BroadHostRange	Bacteria	superkingdom
NC_010716	BroadHostRange	Pseudomonadota	phylum
NC_009982	BroadHostRange	Pseudomonadota	phylum
BR000038	BroadHostRange	Pseudomonadota	phylum
NC_010643	BroadHostRange	Pseudomonadota	phylum
NC_012693	BroadHostRange	Pseudomonadota	phylum
NC_012692	BroadHostRange	Pseudomonadota	phylum
NC_009349	BroadHostRange	Pseudomonadota	phylum
NC_012690	BroadHostRange	Pseudomonadota	phylum
NC_009141	BroadHostRange	Pseudomonadota	phylum
NC_008613	BroadHostRange	Pseudomonadota	phylum
NC_008612	BroadHostRange	Pseudomonadota	phylum
NC_009140	BroadHostRange	Pseudomonadota	phylum
NC_009139	BroadHostRange	Pseudomonadota	phylum
NC_004464	BroadHostRange	Pseudomonadota	phylum
NC_011641	BroadHostRange	Pseudomonadota	phylum
NC_005246	BroadHostRange	Pseudomonadota	phylum
NC_007926	NarrowHostRange	Pseudomonadota	phylum
NC_004999	NarrowHostRange	Pseudomonadota	phylum
NC_012674	NarrowHostRange	Pseudomonadota	phylum
NC_003350	NarrowHostRange	Pseudomonadota	phylum
NC_011378	BroadHostRange	Pseudomonadota	phylum
NC_012006	BroadHostRange	Pseudomonadota	phylum
NC_002636.1	BroadHostRange	Pseudomonadota	phylum
NC_002524	BroadHostRange	Pseudomonadota	phylum
NC_004973	BroadHostRange	Pseudomonadota	phylum
NC_005312	BroadHostRange	Pseudomonadota	phylum
NC_001740	BroadHostRange	Pseudomonadota	phylum
NC_006143	BroadHostRange	Pseudomonadota	phylum
NC_010919	BroadHostRange	Pseudomonadota	phylum
DQ401103	BroadHostRange	Alphaproteobacteria	class
DQ401103	BroadHostRange	Betaproteobacteria	class
DQ401103	BroadHostRange	Gammaproteobacteria	class
KC170284.1	BroadHostRange	Gammaproteobacteria	class
KC170284.1	BroadHostRange	Betaproteobacteria	class
KC170284.1	BroadHostRange	Alphaproteobacteria	class
KC170281.1	BroadHostRange	Gammaproteobacteria	class
KC170281.1	BroadHostRange	Betaproteobacteria	class
KC170281.1	BroadHostRange	Alphaproteobacteria	class
NC_003213.2	WideHostRange	Pseudomonadota	phylum
NC_010509	WideHostRange	Pseudomonadota	phylum
NC_003122	WideHostRange	Pseudomonadota	phylum
NC_010332	WideHostRange	Pseudomonadota	phylum
NC_002575	WideHostRange	Pseudomonadota	phylum
NC_010841	WideHostRange	Pseudomonadota	phylum
NC_002377	WideHostRange	Pseudomonadota	phylum
NC_003065	WideHostRange	Pseudomonadota	phylum
NC_002147	WideHostRange	Pseudomonadota	phylum
NC_010929	WideHostRange	Pseudomonadota	phylum
NC_011982	WideHostRange	Pseudomonadota	phylum
KF551948.1	BroadHostRange	Enterobacterales	family
NC_012885.1	BroadHostRange	Enterobacterales	family
FJ705807.1	BroadHostRange	Enterobacteriaceae	family
CP000602	BroadHostRange	Enterobacteriaceae	family
CP000603	BroadHostRange	Enterobacteriaceae	family
KM406488.1	BroadHostRange	Enterobacteriaceae	family
KM406489	BroadHostRange	Enterobacteriaceae	family
KM406490	BroadHostRange	Enterobacteriaceae	family
KX711706	NarrowHostRange	Enterobacteriaceae	family
FN428572.1	NarrowHostRange	Enterobacterales	order
